# Scientific exploration outlasts industrial momentum and sustains innovation in genetic research: survey of 20 million papers and patents

**DOI:** 10.1101/2025.02.17.638429

**Authors:** Junghun Chae, WooJoong Kim, Woochul Jung, Dawoon Jeong, Roktaek Lim, Manoj Chamlagain, Giju Jung, Juneil Jang, Jae Won Lee, Nam Kyu Kang, Kwangryul Baek, Jonghyeok Shin, Ye-Gi Lee, Hyun Gi Koh, Chanwoo Kim, Sangdo Yook, Allen Ka Loon Cheung, Yong-Su Jin, Hyejin Youn, Pan-Jun Kim, Cheol-Min Ghim

**Author notes:** Correspondence and requests for materials should be addressed to H.Y., P.-J.K., or C.-M.G. These authors contributed equally (Junghun Chae, WooJoong Kim, Woochul Jung, Dawoon Jeong, Roktaek Lim).

## Abstract

Long-term innovation depends not only on discovering new elements but also on facilitating new recombination at the time of their co-availability. This notion of combinatorial innovation raises the question about whether scientific exploration and industry research persist over similar time horizons to meet innovative opportunities. Here, we analyze about 20 million papers and US, Chinese, and European patents to compare the courses of scientific and industrial activities in genetic research, a domain of far-reaching societal importance. We observe that research on new genes has declined since the early 2000s, but the exploration of novel gene combinations remains active for biotechnology innovation. Yet, fields of highly practical or commercial focus are less likely to test novel gene combinations. Furthermore, industry R&D on each gene tends to decline earlier than scientific interest in that gene. After this decline of the industrial momentum, continuous scientific research still sustains exploratory and innovative opportunities, involving novel gene combinations, clinical trials, and technologically-impactful work. Based on a hypothetical scenario of over-aligned science and industry, we estimate that up to 42.2–74.4% of the combinational opportunities would be unexplored if scientific research becomes hindered due to industry’s retreat. This study suggests the potential complementary roles of scientific and industrial research with different temporal modes in innovation cycles, calling for balanced policies to foster innovation ecosystems.
