## Additional files 1 to 7 for "Scientific exploration outlasts industrial momentum and sustains innovation in genetic research: survey of 20 million papers and patents": Additional_File_3.xlsx

### Sheet: Data
Supplementary Data S2. List of CPC and IPC codes for gene-related patents.
Code	Code title
A01H	NEW PLANTS OR PROCESSES FOR OBTAINING THEM; PLANT REPRODUCTION BY TISSUE CULTURE TECHNIQUES
A01N	PRESERVATION OF BODIES OF HUMANS OR ANIMALS OR PLANTS OR PARTS THEREOF; BIOCIDES, e.g. AS DISINFECTANTS, AS PESTICIDES, AS HERBICIDES (preparations for medical, dental or toilet purposes A61K; methods or apparatus for disinfection or sterilisation in general, or for deodorising of air A61L); PEST REPELLANTS OR ATTRACTANTS (decoys A01M1/06; medicinal preparations A61K); PLANT GROWTH REGULATORS (co…
A61K	PREPARATIONS FOR MEDICAL, DENTAL, OR TOILET PURPOSES (devices or methods specially adapted for bringing pharmaceutical products into particular physical or administering forms A61J3/00; chemical aspects of, or use of materials for deodorisation of air, for disinfection or sterilisation, or for bandages, dressings, absorbent pads or surgical articles A61L; soap compositions C11D)
A61P	SPECIFIC THERAPEUTIC ACTIVITY OF CHEMICAL COMPOUNDS OR MEDICINAL PREPARATIONS
C07K	PEPTIDES (peptides in foodstuffs A23; obtaining protein compositions for foodstuffs, working-up proteins for foodstuffs A23J; preparations for medicinal purposes A61K; peptides containing beta-lactam rings C07D; cyclic dipeptides not having in their molecule any other peptide link than those which form their ring, e.g. piperazine-2,5-diones, C07D; ergot alkaloids of the cyclic peptide type C07D51…
C12M	APPARATUS FOR ENZYMOLOGY OR MICROBIOLOGY; {APPARATUS FOR CULTURING MICROORGANISMS FOR PRODUCING BIOMASS, FOR GROWING CELLS OR FOR OBTAINING FERMENTATION OR METABOLIC PRODUCTS, i.e. BIOREACTORS OR FERMENTERS}
C12N	MICROORGANISMS OR ENZYMES; COMPOSITIONS THEREOF (biocides, pest repellants or attractants, or plant growth regulators, containing microorganisms, viruses, microbial fungi, enzymes, fermentates or substances produced by or extracted from microorganisms or animal material A01N63/00; food compositions A21, A23; medicinal preparations A61K; chemical aspects of, or use of materials for, bandages, dres…
C12P	FERMENTATION OR ENZYME-USING PROCESSES TO SYNTHESISE A DESIRED CHEMICAL COMPOUND OR COMPOSITION OR TO SEPARATE OPTICAL ISOMERS FROM A RACEMIC MIXTURE {(brewing of beer C12C; producing vinegar C12J; producing specific peptides or proteins C07K; producing enzymes C12N9/00; DNA or RNA concerning genetic engineering, vectors, e.g. plasmids, or their isolation, preparation or purification C12N15/00; m…
C12Q	MEASURING OR TESTING PROCESSES INVOLVING ENZYMES, NUCLEIC ACIDS OR MICROORGANISMS (immunoassay G01N33/53); COMPOSITIONS OR TEST PAPERS THEREFOR; PROCESSES OF PREPARING SUCH COMPOSITIONS; CONDITION-RESPONSIVE CONTROL IN MICROBIOLOGICAL OR ENZYMOLOGICAL PROCESSES
C12Y	ENZYMES
G16B	BIOINFORMATICS, i.e. INFORMATION AND COMMUNICATION TECHNOLOGY [ICT] SPECIALLY ADAPTED FOR GENETIC OR PROTEIN-RELATED DATA PROCESSING IN COMPUTATIONAL MOLECULAR BIOLOGY
A01H1/00	Processes for modifying genotypes (A01H4/00 takes precedence)
A01K2217/00	Genetically modified animals
A01N63/00	Biocides, pest repellants or attractants, or plant growth regulators containing microorganisms, viruses, microbial fungi, enzymes, fermentates or substances produced by, or extracted from, microorganisms or animal material (containing compounds of determined constitution A01N27/00 - A01N59/00)
A23C2230/00	Aspects relating to animal feed or genotype
A61K38/00	Medicinal preparations containing peptides (peptides containing beta-lactam rings A61K31/00; cyclic dipeptides not having in their molecule any other peptide link than those which form their ring, e.g. piperazine-2,5-diones, A61K31/00; ergot alkaloids of the cyclic peptide type A61K31/48; containing macromolecular compounds having statistically distributed amino acid units A61K31/74; medicinal pr…
A61K39/00	Medicinal preparations containing antigens or antibodies (materials for immunoassay G01N33/53)
A61K48/00	MedImmoricinal preparations containing genetic material which is inserted into cells of the living body to treat genetic diseases; Gene therapy
A61P31/00	Antiinfectives, i.e. antibiotics, antiseptics, chemotherapeutics
A61P33/00	Antiparasitic agents
A61P35/00	Antineoplastic agents
A61P37/00	Drugs for immunological or allergic disorders
C07G11/00	Antibiotics
C07K1/00	General methods for the preparation of peptides {, i.e. processes for the organic chemical preparation of peptides or proteins of any length}
C07K11/00	Depsipeptides having up to 20 amino acids in a fully defined sequence; Derivatives thereof
C07K14/00	Peptides having more than 20 amino acids; Gastrins; Somatostatins; Melanotropins; Derivatives thereof
C07K16/00	Immunoglobulins [IGs], e.g. monoclonal or polyclonal antibodies {(antibodies with enzymatic activity, e.g. abzymes C12N9/0002)}
C07K17/00	Carrier-bound or immobilised peptides (carrier-bound or immobilised enzymes C12N11/00); Preparation thereof
C07K19/00	Hybrid peptides
C07K2/00	Peptides of undefined number of amino acids; Derivatives thereof
C07K2299/00	Coordinates from 3D structures of peptides, e.g. proteins or enzymes
C07K2317/00	Immunoglobulins specific features
C07K2318/00	Antibody mimetics or scaffolds
C07K2319/00	Fusion polypeptide
C07K4/00	Peptides having up to 20 amino acids in an undefined or only partially defined sequence; Derivatives thereof
C07K5/00	Peptides containing up to four amino acids in a fully defined sequence; Derivatives thereof
C07K7/00	Peptides having 5 to 20 amino acids in a fully defined sequence; Derivatives thereof
C07K9/00	Peptides having up to 20 amino acids, containing saccharide radicals and having a fully defined sequence; Derivatives thereof
C12M1/00	Apparatus for enzymology or microbiology
C12N1/00	Microorganisms, e.g. protozoa; Compositions thereof (medicinal preparations containing material from microorganisms A61K35/66; preparing medicinal bacterial antigen or antibody compositions, e.g. bacterial vaccines A61K39/00); Processes of propagating, maintaining or preserving microorganisms or compositions thereof; Processes of preparing or isolating a composition containing a microorganism; Cu…
C12N11/00	Carrier-bound or immobilised enzymes; Carrier-bound or immobilised microbial cells; Preparation thereof
C12N13/00	Treatment of microorganisms or enzymes with electrical or wave energy, e.g. magnetism, sonic waves
C12N15/00	Mutation or genetic engineering; DNA or RNA concerning genetic engineering, vectors, e.g. plasmids, or their isolation, preparation or purification; Use of hosts therefor (mutants or genetically engineered microorganisms, per se C12N1/00, C12N5/00, C12N7/00; new plants per se A01H; plant reproduction by tissue culture techniques A01H4/00; new animals per se A01K67/00; use of medicinal preparation…
C12N2015	No title
C12N2303/00	Indexing codes associated with general methodologies in the field of biologically active non-coding nucleic acids
C12N2310/00	Structure or type of the nucleic acid
C12N2310/00	Structure or type of the nucleic acid
C12N2320/00	Applications; Uses
C12N2330/00	Production
C12N2501/00	Active agents used in cell culture processes, e.g. differentation
C12N2710/00	dsDNA Viruses (not used)
C12N2720/00	dsRNA Viruses (not used)
C12N2730/00	Reverse Transcribing DNA Viruses (not used)
C12N2740/00	Reverse Transcribing RNA Viruses (not used)
C12N2750/00	ssDNA Viruses (not used)
C12N2760/00	ssRNA Viruses negative-sense (not used)
C12N2770/00	ssRNA Viruses positive-sense (not used)
C12N2780/00	Naked RNA Viruses (not used)
C12N2790/00	Viroids and subviral agents (not used)
C12N2792/00	Archaeabacteria viruses (not used)
C12N2795/00	Bacteriophages (not used)
C12N2799/00	Uses of viruses
C12N2800/00	Nucleic acids vectors
C12N2810/00	Vectors comprising a targeting moiety
C12N2830/00	Vector systems having a special element relevant for transcription
C12N2840/00	Vectors comprising a special translation-regulating system
C12N2999/00	Further aspects of viruses or vectors not covered by the C12N2700/00 or C12N2800/00 series
C12N5/00	Undifferentiated human, animal or plant cells, e.g. cell lines; Tissues; Cultivation or maintenance thereof; Culture media therefor; (plant reproduction by tissue culture techniques A01H4/00)
C12N7/00	Viruses; Bacteriophages; Compositions thereof; Preparation or purification thereof (preparing medicinal viral antigen or antibody compositions, e.g. virus vaccines, A61K39/00)
C12N9/00	Enzymes; Proenzymes; Compositions thereof (preparations containing enzymes for cleaning teeth A61K8/66, A61Q11/00; medicinal preparations containing enzymes or proenzymes A61K38/43; enzyme containing detergent compositions C11D; {enzymes with nucleic acid structure, e.g. ribozymes, C12N15/113}); Processes for preparing, activating, inhibiting, separating or purifying enzymes (preparation of malt …
C12P1/00	Preparation of compounds or compositions, not provided for in groups C12P3/00 - C12P39/00, by using microorganisms or enzymes
C12P21/00	Preparation of peptides or proteins (single cell protein C12N1/00)
C12P2201/00	Pretreatment of cellulosic or lignocellulosic material for subsequent enzymatic treatment or hydrolysis
C12P2203/00	Fermentation products obtained from optionally pretreated or hydrolyzed cellulosic or lignocellulosic material as the carbon source (ethanol C12P7/10)
C12P41/00	Processes using enzymes or microorganisms to separate optical isomers from a racemic mixture
C12Q1/00	Measuring or testing processes involving enzymes, nucleic acids or microorganisms (measuring or testing apparatus with condition measuring or sensing means, e.g. colony counters, C12M1/34); Compositions therefor; Processes of preparing such compositions
C12Q2304/00	Chemical means of detecting microorganisms (hydrolase substrates C12Q2334/00, peptidase substrates C12Q2337/00)
C12Q2326/00	Chromogens for determinations of oxidoreductase enzymes
C12Q2334/00	O-linked chromogens for determinations of hydrolase enzymes, e.g. glycosidases, phosphatases, esterases
C12Q2337/00	N-linked chromogens for determinations of peptidases and proteinases
C12Q2500/00	Analytical methods involving nucleic acids
C12Q2520/00	Reactions involving nucleic acids
C12Q2521/00	Reaction characterised by the enzymatic activity
C12Q2522/00	Reaction characterised by the use of non-enzymatic proteins
C12Q2523/00	Reactions characterised by treatment of reaction samples
C12Q2525/00	Reactions involving modified oligonucleotides, nucleic acids, or nucleotides
C12Q2527/00	Reactions demanding special reaction conditions
C12Q2531/00	Reactions of nucleic acids characterised by
C12Q2533/00	Reactions characterised by the enzymatic reaction principle used
C12Q2535/00	Reactions characterised by the assay type for determining the identity of a nucleotide base or a sequence of oligonucleotides
C12Q2537/00	Reactions characterised by the reaction format or use of a specific feature
C12Q2539/00	Reactions characterised by analysis of gene expression or genome comparison
C12Q2541/00	Reactions characterised by directed evolution
C12Q2543/00	Reactions characterised by the reaction site, e.g. cell or chromosome
C12Q2545/00	Reactions characterised by their quantitative nature
C12Q2547/00	Reactions characterised by the features used to prevent contamination
C12Q2549/00	Reactions characterised by the features used to influence the efficiency or specificity
C12Q2560/00	Nucleic acid detection
C12Q2561/00	Nucleic acid detection characterised by assay method
C12Q2563/00	Nucleic acid detection characterized by the use of physical, structural and functional properties
C12Q2565/00	Nucleic acid analysis characterised by mode or means of detection
C12Q2600/00	Oligonucleotides characterized by their use
C12Y101/00	Oxidoreductases acting on the CH-OH group of donors (1.1)
C12Y102/00	Oxidoreductases acting on the aldehyde or oxo group of donors (1.2)
C12Y103/00	Oxidoreductases acting on the CH-CH group of donors (1.3)
C12Y104/00	Oxidoreductases acting on the CH-NH2 group of donors (1.4)
C12Y105/00	Oxidoreductases acting on the CH-NH group of donors (1.5)
C12Y106/00	Oxidoreductases acting on NADH or NADPH (1.6)
C12Y107/00	Oxidoreductases acting on other nitrogenous compounds as donors (1.7)
C12Y108/00	Oxidoreductases acting on sulfur groups as donors (1.8)
C12Y109/00	Oxidoreductases acting on a heme group of donors (1.9)
C12Y110/00	Oxidoreductases acting on diphenols and related substances as donors (1.10)
C12Y111/00	Oxidoreductases acting on a peroxide as acceptor (1.11)
C12Y112/00	Oxidoreductases acting on hydrogen as donor (1.12)
C12Y113/00	Oxidoreductases acting on single donors with incorporation of molecular oxygen (oxygenases) (1.13)
C12Y114/00	Oxidoreductases acting on paired donors, with incorporation or reduction of molecular oxygen (1.14)
C12Y115/00	Oxidoreductases acting on superoxide as acceptor (1.15)
C12Y116/00	Oxidoreductases oxidizing metal ions (1.16)
C12Y117/00	Oxidoreductases acting on CH or CH2 groups (1.17)
C12Y118/00	Oxidoreductases acting on iron-sulfur proteins as donors (1.18)
C12Y119/00	Oxidoreductases acting on reduced flavodoxin as donor (1.19)
C12Y120/00	Oxidoreductases acting on phosphorus or arsenic in donors (1.20)
C12Y121/00	Oxidoreductases acting on X-H and Y-H to form an X-Y bond (1.21)
C12Y122/00	Oxidoreductases acting on halogen in donors (1.22)
C12Y197/00	Other oxidoreductases (1.97)
C12Y201/00	Transferases transferring one-carbon groups (2.1)
C12Y202/00	Transferases transferring aldehyde or ketonic groups (2.2)
C12Y203/00	Acyltransferases (2.3)
C12Y204/00	Glycosyltransferases (2.4)
C12Y205/00	Transferases transferring alkyl or aryl groups, other than methyl groups (2.5)
C12Y206/00	Transferases transferring nitrogenous groups (2.6)
C12Y207/00	Transferases transferring phosphorus-containing groups (2.7)
C12Y208/00	Transferases transferring sulfur-containing groups (2.8)
C12Y209/00	Transferases transferring selenium-containing groups (2.9)
C12Y210/00	Transferases transferring molybdenum- or tungsten-containing groups (2.10)
C12Y301/00	Hydrolases acting on ester bonds (3.1)
C12Y302/00	Hydrolases acting on glycosyl compounds, i.e. glycosylases (3.2)
C12Y303/00	Hydrolases acting on ether bonds (3.3)
C12Y304/00	Hydrolases acting on peptide bonds, i.e. peptidases (3.4)
C12Y305/00	Hydrolases acting on carbon-nitrogen bonds, other than peptide bonds (3.5)
C12Y306/00	Hydrolases acting on acid anhydrides (3.6)
C12Y307/00	Hydrolases acting on carbon-carbon bonds (3.7)
C12Y308/00	Hydrolases acting on halide bonds (3.8)
C12Y309/00	Hydrolases acting on phosphorus-nitrogen bonds (3.9)
C12Y310/00	Hydrolases acting on sulfur-nitrogen bonds (3.10)
C12Y311/00	Hydrolases acting on carbon-phosphorus bonds (3.11)
C12Y312/00	Hydrolases acting on sulfur-sulfur bonds (3.12)
C12Y313/00	Hydrolases acting on carbon-sulfur bonds (3.13)
C12Y401/00	Carbon-carbon lyases (4.1)
C12Y402/00	Carbon-oxygen lyases (4.2)
C12Y403/00	Carbon-nitrogen lyases (4.3)
C12Y404/00	Carbon-sulfur lyases (4.4)
C12Y405/00	Carbon-halide lyases (4.5)
C12Y406/00	Phosphorus-oxygen lyases (4.6)
C12Y499/00	Other lyases (4.99)
C12Y501/00	Racemaces and epimerases (5.1)
C12Y502/00	Cis-trans-isomerases (5.2)
C12Y503/00	Intramolecular oxidoreductases (5.3)
C12Y504/00	Intramolecular transferases (5.4)
C12Y505/00	Intramolecular lyases (5.5)
C12Y599/00	Other isomerases (5.99)
C12Y600/00	Ligases (6.)
C12Y601/00	Ligases forming carbon-oxygen bonds (6.1)
C12Y602/00	Ligases forming carbon-sulfur bonds (6.2)
C12Y603/00	Ligases forming carbon-nitrogen bonds (6.3)
C12Y604/00	Ligases forming carbon-carbon bonds (6.4)
C12Y605/00	Ligases forming phosphoric ester bonds (6.5)
C12Y606/00	Ligases forming nitrogen-metal bonds (6.6)
C40B10/00	Directed molecular evolution of macromolecules, e.g. RNA, DNA or proteins
C40B20/00	Methods specially adapted for identifying library members
C40B30/00	Methods of screening libraries
C40B40/00	Libraries per se, e.g. arrays, mixtures
C40B50/00	Methods of creating libraries, e.g. combinatorial synthesis
C40B60/00	Apparatus specially adapted for use in combinatorial chemistry or with libraries
C40B70/00	Tags or labels specially adapted for combinatorial chemistry or libraries, e.g. fluorescent tags or bar codes
C40B80/00	Linkers or spacers specially adapted for combinatorial chemistry or libraries, e.g. traceless linkers or safety-catch linkers
C40B99/00	Subject matter not provided for in other groups of this subclass
G01N2333/00	Assays involving biological materials from specific organisms or of a specific nature
G01N2400/00	Assays, e.g. immunoassays or enzyme assays, involving carbohydrates
G01N2405/00	Assays, e.g. immunoassays or enzyme assays, involving lipids (lipopolysaccharides G01N2400/50)
G01N2407/00	Assays, e.g. immunoassays or enzyme assays, involving terpenes
G01N2410/00	Assays, e.g. immunoassays or enzyme assays, involving peptides of less than 20 animo acids
G01N2415/00	Assays, e.g. immunoassays or enzyme assays, involving penicillins or cephalosporins
G01N2430/00	Assays, e.g. immunoassays or enzyme assays, involving synthetic organic compounds as analytes
G01N2440/00	Post-translational modifications [PTMs] in chemical analysis of biological material
G01N2446/00	Magnetic particle immunoreagent carriers
G01N2458/00	Labels used in chemical analysis of biological material
G01N2469/00	Immunoassays for the detection of microorganisms
G01N2470/00	Immunochemical assays or immunoassays characterised by the reaction format or reaction type
G01N2474/00	Immunochemical assays or immunoassays characterised by detection mode or means of detection
G01N2496/00	Reference solutions for assays of biological material
G01N2550/00	Electrophoretic profiling, e.g. for proteome analysis
G16B15/00	ICT specially adapted for analysing two-dimensional or three-dimensional molecular structures, e.g. structural or functional relations or structure alignment
G16B20/00	ICT specially adapted for functional genomics or proteomics, e.g. genotype-phenotype associations
G16B25/00	ICT specially adapted for hybridisation; ICT specially adapted for gene or protein expression
G16B30/00	ICT specially adapted for sequence analysis involving nucleotides or amino acids
G16B35/00	ICT specially adapted for in silico combinatorial libraries of nucleic acids, proteins or peptides
G16B5/00	ICT specially adapted for modelling or simulations in systems biology, e.g. gene-regulatory networks, protein interaction networks or metabolic networks
G16B50/00	ICT programming tools or database systems specially adapted for bioinformatics
Y10S530/00	Chemistry: natural resins or derivatives; peptides or proteins; lignins or reaction products thereof
Y10S930/00	Peptide or protein sequence
A23C19/032	characterised by the use of specific microorganisms, or enzymes of microbial origin
A23C19/04	characterised by the use of specific enzymes of vegetable or animal origin (A23C19/032 takes precedence)
A23C3/085	{Inorganic compounds, e.g. lactoperoxidase - H2O2 systems}
A23C9/12	Fermented milk preparations; Treatment using microorganisms or enzymes (whey preparations A23C21/00)
A23V2250/54	Proteins
A61F2002/2817	{Bone stimulation by chemical reactions or by osteogenic or biological products for enhancing ossification, e.g. by bone morphogenetic or morphogenic proteins [BMP] or by transforming growth factors [TGF]}
A61F2310/00976	Coating or prosthesis-covering structure made of proteins or of polypeptides, e.g. of bone morphogenic proteins BMP or of transforming growth factors TGF
A61K2039/555	{characterised by a specific combination antigen/adjuvant}
A61K2039/60	{characteristics by the carrier linked to the antigen}
A61K2039/62	{characterised by the link between antigen and carrier}
A61K47/62	the modifying agent being a protein, peptide or polyamino acid
A61K49/0045	{the fluorescent agent being a peptide or protein used for imaging or diagnosis in vivo}
A61K49/14	Peptides, e.g. proteins
A61K49/1866	{the nanoparticle having a (super)(para)magnetic core coated or functionalised with a peptide, e.g. protein, polyamino acid}
A61K51/08	Peptides, e.g. proteins {, carriers being peptides, polyamino acids, proteins}
A61L24/10	Polypeptides; Proteins {(A61L24/043 takes precedence)}
A61L26/0028	{Polypeptides; Proteins; Degradation products thereof}
A61L27/22	Polypeptides or derivatives thereof {, e.g. degradation products}
A61L29/044	{Proteins; Polypeptides; Degradation products thereof}
A61L31/043	{Proteins; Polypeptides; Degradation products thereof}
A61L33/0047	{Enzymes, e.g. urokinase, streptokinase}
A61M2202/0445	Proteins (immunoglobulin A61M2202/0417; beta-2-microglobulin A61M2202/0421; thrombin A61M2202/0425; haemoglobin A61M2202/0433)
A62D2101/02	Chemical warfare substances, e.g. cholinesterase inhibitors
B01F2101/44	Mixing of ingredients for microbiology, enzymology, in vitro culture or genetic manipulation
B01F23/062	{Mixing ingredients in very small quantity, adding microingredients or microconcentration, e.g. adding vitamins, minerals, proteins, enzymes, hormones, antibiotics or worm medicines}
B09B3/60	Biochemical treatment, e.g. by using enzymes
C05F17/20	using specific microorganisms or substances, e.g. enzymes, for activating or stimulating the treatment (use of invertebrates C05F17/05)
C09K23/28	Aminocarboxylic acids (proteins and protein hydrolysates C09K23/30)
C09K23/30	Proteins; Protein hydrolysates
C12C5/004	{Enzymes}
C12N2500/24	Iron; Fe chelators; Transferrin
C12N2500/25	Insulin-transferrin; Insulin-transferrin-selenium
C12N2533/50	Proteins
D03D15/233	protein-based, e.g. wool or silk
G01N33/50	Chemical analysis of biological material, e.g. blood, urine; Testing involving biospecific ligand binding methods; Immunological testing (measuring or testing processes involving enzymes or microorganisms, compositions or test papers therefor; processes for forming such compositions, condition responsive control in microbiological or enzymological processes C12Q)
G01N33/54387	{Immunochromatographic test strips}
G06F2111/06	Multi-objective optimisation, e.g. Pareto optimisation using simulated annealing [SA], ant colony algorithms or genetic algorithms [GA]
Y10T436/105831	Protein or peptide standard or control [e.g., hemoglobin, etc.]
