## Additional files 1 to 7 for "Scientific exploration outlasts industrial momentum and sustains innovation in genetic research: survey of 20 million papers and patents": Additional_File_6.xlsx

### Sheet: Data
Supplementary Data S5. Identification of the genes of the main focus in randomly selected papers and patents.
Genes of the main focus in papers or patents were identified by our rule-based method and its results were compared to manual inspection results for validation.
Paper PMID or patent application no.	Type	True-positive genes from our method	False-positive genes from our method	False-negative genes from our method
21990376	Paper	Cadherin-11
23899392	Paper		CYP1A
29979040	Paper	FMN Reductase, SsuE
19672946	Paper	FLT3, NPM
1283604	Paper	GM-CSF		G-CSF, EPO, Hematopoietic growth factor
17297124	Paper		glucose-dependent insulinotropic polypeptide
17141929	Paper	AChE, cholinesterase
21041410	Paper	p53, ASPP1, Lats2
9085733	Paper	IL-2, GM-CSF
22829781	Paper	Histone H2B
20117462	Paper	connective tissue growth factor, N-cadherin, Cx43	Angiiotensin II
30811625	Paper	CD34
17118332	Paper	von Willebrand factor
29563607	Paper	Kickkopf1, CKAP4
5671074	Paper	beta-lactoglobulin
23197636	Paper	beta-catenin, DYRK
17992628	Paper	P-glycoprotein
32860981	Paper	Fatty acid amide hydrolase
8607969	Paper	Leukemia inhibitory factor, gp130
28825151	Paper	ESR2		FSHR
16007087	Paper	TACI		BCM, BAFF, IL-10
17854715	Paper	TNF-alpha
9336203	Paper	bacteriorhodopsin
33548325	Paper	MeCP2	MBD
9622241	Paper	glucocorticoid receptor
28332779	Paper	WRD35
23269	Paper	N-acetyltransferase
22613442	Paper	troponin T, proBNP
22820623	Paper	MBL2, MIF
20939432	Paper	IL-24	STAT3
24283590	Paper	BRAF
29685509	Paper	RANKL, Janus kinase 2	apolipoprotein E, angiotensin
8998084	Paper	Fas ligand
10502824	Paper	Y2 receptor	leptin
20453544	Paper		IL-6
12673723	Paper	NF2
20185111	Paper	KCNE1
25117830	Paper	Pax6
24030379	Paper	CD19
12073152	Paper	CD26
2540201	Paper	basic fibroblast growth factor
31301971	Paper	P-glycoprotein	IFN-gamma, IL-2, TNF-alpha
28682773	Paper	cox1, nad1
26578650	Paper	TLR2, TLR6, TLR9
34826358	Paper	ASPM
16402035	Paper	MLCK
9172821	Paper	INF
15390271	Paper	FLT3
32585142	Paper	HDAC3, SMAD7
12105987	Paper	IGF1
CN-111358959	Patent	visinin
CN-208506056	Patent	Acetylcholinesterase	ylaC
US-2008038760	Patent	Transglutaminase
US-2022317135	Patent	GFAP, BDNF		NF-L, myelin basic protein
EP-2727942	Patent	HER2, HER3, EGFR
US-2019388454	Patent	NLRP3
CN-105521225	Patent
CN-114470161	Patent	bone morphogenetic protein 6
US-5686278	Patent	fibronectin	myc
EP-1218394	Patent	HER-2
CN-210711351	Patent	secretin	ANGIOPOIETIN-2
US-6316408	Patent	osteoprotegerin
CN-111925371	Patent	MGMT
US-2019263929	Patent	epiglycanin
CN-101054574	Patent	glucose oxidase
CN-112679582	Patent	DPPIV	androgen receptor
CN-110387337	Patent
CN-105435230	Patent	O-GlcNAc
CN-112877334	Patent	fibrinogen
EP-1797179	Patent	MALTOGENIC ALPHA-AMYLAS
CN-106065401	Patent	CXCR7
CN-107602673	Patent	GP5
US-5874535	Patent	leptin receptor gene-related protein
CN-101723935	Patent
US-5723311	Patent	TopI
US-2012183546	Patent
US-2022331301	Patent	CYSTIC FIBROSIS TRANSMEMBRANE CONDUCTANCE REGULATOR
CN-115785268	Patent	CD47
CN-104473257	Patent	nattokinase
CN-1329009	Patent	avidin
US-7718684	Patent
CN-111057783	Patent	rpoB
CN-1315435	Patent	thyroglobulin
US-4518584	Patent	IL-2		IFN-beta
US-2009197246	Patent	TPMT
CN-111393525	Patent	AP-2alpha
CN-113122576	Patent	TRAC, B2M
US-2021315971	Patent	renin
CN-114028399	Patent	MIF
US-11266746	Patent	TLR4, TLR7		HMGN1
EP-1363655	Patent	GPR54
US-6586655	Patent	estrogen receptor
US-2012315658	Patent	Sphinogomyelin synthase		adiponectin
CN-110898212	Patent	BMP9
CN-111440161	Patent	PAR4
US-2008131396	Patent	CD4, IL-2		IL-1beta, TNF-a, IFN-gamma, GM-CSF
CN-103509823	Patent	glutamine synthetase
CN-105349520	Patent	laccase
US-4861867	Patent	hemoglobin
US-2011281077	Patent	Silicatein
