## Additional files 1 to 7 for "Scientific exploration outlasts industrial momentum and sustains innovation in genetic research: survey of 20 million papers and patents": Additional_File_7.xlsx

### Sheet: Data
Supplementary Data S6. Funding sources of research in randomly selected papers.
Funding sources of papers with each gene were manually identified. Each funding source here is classified as company or public, as we confirmed the public nature of the non-company funding sources in these papers by reviewing their details.
Paper PMID	Funding source type	Gene for paper selection
30285739	Public	VOPP1
31635333	Public	Fap2
19571797	Public	B8R
32540020	Public	geranyl diphosphate synthase
15214725	Public	Ace2
22150951	Public	TcpG
18830615	Public	low-density lipoprotein receptor-related protein
28862840	Public	BAZ2B
22072790	Public	PNO1
17493123	Public	ComK
20696036	Public	golgin-84
33069813	Public	transmembrane protein 1
16272168	Public	RBBP9
22354037	Public	UVRAG
31550518	Public	Mafa
21296885	Public	MaoC
1283000	Public	OmpW
26098499	Public	UL56
24662830	Public	Nek2
30369516	Public	FLII
24311385	Public	SHOX
34826607	Public	non-structural 3
18403486	Public	GRE2
25917919	Public	DNAH8
30233329	Public	CNGA2
28390936	Public	XOS
25078391	Public	ITGB6
33720698	Public	ATF5
21052678	Public	IRGM
25658046	Public	Tbx1
34083607	Public	SPEF2
28034779	Public	Pns11
16033802	Public	Pfs2
20621185	Public	AUF1
25629973	Public	M3R
34015397	Public	LCCH3
17545593	Public	MEIS1
12482757	Public	Rab5a
23738709	Public	TREK1
30109142	Public	KLF12
34637813	Company	SPIB
28093616	Public	KDM4C
15598531	Public	bin2
23406339	Public	NQO2
20664165	Public	Sema3E
32814070	Public	GNA15
16524748	Public	DYRK3
19136719	Public	serine carboxypeptidase-like
25282639	Public	PHO13
33349222	Public	CLEC14A
15899868	Public	Ufd1
27721175	Public	sarcospan
26190216	Public	maltogenic α-amylase
17762717	Public	GalR3
26801314	Public	BRS-3
21566128	Public	indolicidin
24424715	Public	PDE5
16294336	Public	persephin
25601758	Public	GreA
20865002	Public	Dbf4
30419230	Public	Mch2
24045336	Public	TRPM5
34551586	Company	TOP2B
31164119	Public	NPY4R
32081738	Public	Ctsz
19777587	Public	Tbp2
34360603	Public	Cripto
25770030	Public	OATP2B1
29362828	Public	APLP2
15561722	Public	TRPM2
26707877	Public	RhoGDI2
17033521	Company	C-C chemokine receptor type 4
32710640	Public	UL122
24561275	Public	agouti-related protein
30184488	Public	STK25
31349783	Public	NF-YC
24660772	Public	GPX7
18289876	Public	BmK IT
15254048	Public	MAGEA2
18641086	Public	cysteine methyltransferase
31177901	Public	PARK2
21457577	Public	FZD10
31856708	Public	KOX1
33463540	Company	granulysin
32320502	Public	CaM-KIIN
26984260	Public	KCNE2
20970382	Company	neurturin
29997476	Public	GPR39
19195718	Public	ZNF45
22334704	Public	EDG-1
34773852	Public	D4-GDI
29484758	Public	dysferlin
26172151	Public	gidB
20518019	Public	Cdc25A
34615542	Public	PTPRD
30798123	Public	sIL-15
28580595	Public	MEKK1
26319023	Public	TIMP-4
28444921	Public	neuropilin-2
21195057	Public	lymphotoxin-beta receptor
11574150	Public	Ufd1
9744877	Public	sarcospan
15574921	Public	maltogenic α-amylase
10100623	Company	GalR3
8959679	Public	BRS-3
8702613	Company	indolicidin
9115850	Public	PDE5
9491986	Company	persephin
9822829	Public	GreA
11269496	Public	Dbf4
8999805	Public	Mch2
18070821	Public	TRPM5
9795238	Public	TOP2B
10720571	Public	NPY4R
16116274	Company	hydantoin racemase
8195069	Public	Tbp2
15806425	Public	Cripto
16357150	Company	OATP2B1
8855266	Public	APLP2
11804595	Public	TRPM2
18374168	Public	RhoGDI2
9787141	Public	C-C chemokine receptor type 4
8077932	Public	UL122
12239102	Public	agouti-related protein
9160885	Public	STK25
10373572	Public	NF-YC
7559874	Public	GPX7
11070192	Public	BmK IT
9544234	Public	MAGEA2
8129725	Public	cysteine methyltransferase
15372597	Public	PARK2
15923619	Public	FZD10
12702465	Public	MAL21
10377193	Public	granulysin
11444830	Public	CaM-KIIN
11680623	Public	KCNE2
10652334	Company	neurturin
17054911	Public	GPR39
1559709	Public	ZNF45
12482430	Public	EDG-1
18374168	Public	D4-GDI
16046473	Public	dysferlin
8759867	Public	gidB
14988409	Public	Cdc25A
16585193	Public	PTPRD
15500616	Public	sIL-15
9710210	Public	MEKK1
10082471	Public	TIMP-4
9883722	Public	neuropilin-2
7859281	Public	lymphotoxin-beta receptor
21610070	Public	PLXNA2
32993298	Public	UGT3A2
27658248	Public	Calb protein
25096783	Public	CIPK23
32328643	Public	Cdc14B
27881166	Public	ATP13A2
34311961	Public	CHD1L
24586180	Public	TRABID
33932995	Public	Rab7b
23942845	Public	T-phylloplanin
33327771	Public	CKAP4
28011900	Public	DUSP12
15865927	Public	Scotin
24007313	Public	TAF1L
24187086	Public	Csm4
23085085	Public	Zfp521
25414181	Public	WDR36
21539921	Public	dodecin
34855842	Public	CKX5
19602483	Public	PANK4
31757778	Public	YadC
19114711	Company	Bri3
20190400	Public	LRRC8C
28666318	Public	FKRP
33647072	Public	Pik-1
20656689	Public	ABRO1
24250749	Public	RBM38
18178554	Public	ZC3H12B
32491252	Public	bacterial RNA polymerase inhibitor
21976698	Public	Arl13b
15318809	Public	CLMN
30728876	Public	ADAMTSL4
24386437	Company	DEPDC1
20332082	Public	SQOR
23844976	Company	HopQ
31186450	Public	CAPSL
27588042	Public	CTCFL
31040778	Public	JZTX-V
34352216	Public	CAMTA3
30592965	Public	moronecidin
20861310	Public	CNN3
27270359	Public	KLF15
31863114	Public	KRTAP7-1
29986705	Public	BSND
21444646	Public	OsMADS13
25406581	Public	MAP3K14
25480862	Public	HERV-W envelope protein
29626628	Public	LASS2
28339086	Public	PCMTD1
34509639	Public	DTX6
32642169	Public	LYRM1
23236363	Public	KIF6
34499298	Public	G3R
29096043	Public	pyrrolysyl-tRNA synthetase
29999557	Public	B7-H6
29851259	Public	Gn1a
29300154	Public	vioB
32291710	Public	GKN1
32889593	Public	VioC
27764118	Public	Csa5
32970176	Public	RAX1
30033902	Public	GLIS1
25605973	Public	SYNJ1
21993883	Public	IL-17RC
27430622	Public	CTHRC1
30307766	Public	rno
34819513	Public	myocardin
30299490	Public	4CL5
28500896	Public	FBXO31
27016607	Public	VSTM1
31052265	Public	WRAP53
28145731	Public	TAS2
29100974	Public	NOS1AP
30055289	Public	JAML
27807230	Public	zinc finger antiviral protein
33273486	Public	DBAT
33137362	Public	AAK1
28467910	Public	DOCK2
29924451	Public	SATB2
27350607	Public	vioA
29229991	Public	BOK
33899235	Public	Reg4
27098458	Public	carotenoid isomerase
32625243	Public	CYP71AV1
34331612	Public	HCP5
28676689	Company	GPR119
34446193	Public	TRI1
33908131	Public	ghrelin O-acyltransferase
29078307	Public	phycocyanobilin:ferredoxin oxidoreductase
33560335	Public	UL130
27993422	Public	NDM-1
29462671	Public	GPR124
27175789	Public	ECRG4
31444576	Public	phosphatidylethanolamine-binding protein 4
30858559	Public	BTN3A3
34488754	Public	CARD6
26544930	Public	PJVK
27018068	Public	Cathelicidin-BF
25164816	Public	GPRC6A
29704878	Public	NanC
20826099	Public	LYRM1
18222355	Company	KIF6
24334090	Public	G3R
26938510	Public	pyrrolysyl-tRNA synthetase
21444796	Public	B7-H6
27602043	Public	Gn1a
17396254	Public	vioB
19145733	Public	GKN1
19490124	Public	VioC
23846216	Public	Csa5
26578700	Public	RAX1
19609364	Public	GLIS1
15470129	Public	SYNJ1
12651226	Public	IL-17RC
23922981	Public	CTHRC1
23326503	Public	rno
22257887	Public	myocardin
24619612	Public	4CL5
20664978	Public	FBXO31
23436183	Public	VSTM1
26734725	Public	WRAP53
20972434	Public	TAS2
18766325	Public	NOS1AP
22493696	Public	JAML
24875882	Public	zinc finger antiviral protein
22574693	Public	DBAT
25653444	Public	AAK1
23359496	Public	DOCK2
25220418	Public	SATB2
19787374	Public	vioA
15377339	Public	BOK
19834624	Public	Reg4
15557094	Public	carotenoid isomerase
20724645	Public	CYP71AV1
19276793	Public	HCP5
19920139	Public	GPR119
21459470	Public	TRI1
18835978	Public	ghrelin O-acyltransferase
17381552	Public	phycocyanobilin:ferredoxin oxidoreductase
28077639	Public	UL130
21653599	Public	NDM-1
26934061	Public	GPR124
23626679	Public	ECRG4
16243830	Public	phosphatidylethanolamine-binding protein 4
25637025	Public	BTN3A3
26976200	Public	CARD6
16804542	Public	PJVK
18795096	Public	Cathelicidin-BF
19103720	Public	GPRC6A
23592975	Public	NanC
